# Zebrafish optic nerve injury results in systemic retinal ganglion cell dedifferentiation

**DOI:** 10.1101/2025.04.09.646875

**Authors:** Ashrifa Ali, Hannah Schriever, Dennis Kostka, Takaaki Kuwajima, Kristen M. Koenig, Jeffrey Gross

**Affiliations:** Department of Molecular Biosciences, The University of Texas at Austin, Austin, Texas, USA; Department of Computational and Systems Biology, The University of Pittsburgh Medical School, Pittsburgh, Pennsylvania, USA; Department of Ophthalmology, Louis J. Fox Center for Vision Restoration, The University of Pittsburgh Medical School, Pittsburgh, Pennsylvania, USA

## Abstract

Retinal ganglion cells (RGCs) are the sole projection neurons connecting the retina to the brain and therefore play a critical role in vision. Death of RGCs during glaucoma, optic neuropathies and after ocular trauma results in irreversible loss of vision as RGCs do not regenerate in the human eye. Moreover, there are no FDA approved therapies that prevent RGC death and/or promote RGC survival in the diseased or injured eye. There is a critical need to better understand the molecular underpinnings of neuroprotection to develop effective therapeutic approaches to preserve damaged RGCs. Unlike in mammals, RGCs in zebrafish are resilient to optic nerve injury, even after complete transection of the optic nerve. Here, we leveraged this unique model and utilized single-cell RNA sequencing to characterize RGC responses to injury and identify putative neuroprotective and regenerative pathways. RGCs are heterogeneous and studies in mice have shown that there is differential resiliency across RGC subtypes. Our results demonstrated that all RGC subtypes are resilient to injury in zebrafish. Quantifying changes in gene expression revealed the upregulation of progenitor and regenerative markers in all RGC subtypes after injury as well as distinct early and late phases to the injury response. This shift in gene expression causes injury-responsive RGCs to resemble RGC subtype 3, a low frequency population of endogenous immature RGCs that are normally maintained in the wild-type, uninjured adult retina. A similar but restricted transcriptomic injury response in RGCs of the uninjured contralateral eye was also detected, highlighting a systemic RGC response to unilateral optic nerve injury. Taken together, these results demonstrate that zebrafish RGCs dedifferentiate in response to injury, and this may be a novel mechanism mediating their unique cell survival and regenerative capabilities.

**Author Summary:** Retinal ganglion cells (RGCs) connect the eye to the brain and are essential for vision. Their death in conditions like glaucoma, affecting over 70 million people worldwide, leads to permanent blindness, with no FDA-approved treatments to prevent it. Unlike mammals, zebrafish RGCs are resilient to optic nerve injury. In this study, we used next-generation sequencing technologies to characterize the RGC response to optic nerve injury at the single-cell level. We discovered that all zebrafish RGCs survive damage by temporarily shifting into a less mature state, resembling a rare population of immature RGCs found in uninjured animals. We identified many genes whose expression changes early or late in the injury response as well as a similar but restricted transcriptomic injury response in the uninjured contralateral RGCs, highlighting the systemic RGC response to optic nerve injury. This work is significant because our detailed characterization of RGC responses to optic nerve injury identifies dedifferentiation as an injury response, possibly important for cell survival and axon regrowth. The genes and pathways we identify are potential therapeutic targets to enable RGC survival in the injured or diseased human eye.
