## Supplementary material for "Zebrafish optic nerve injury results in systemic retinal ganglion cell dedifferentiation": Supp Table 1

### Sheet: I1_U1
	logFC	abundance	F	PValue	FDR	I1	U1	p.adj
3	-1.80549	16.1031	45.853	1.73719e-05	0.000434297	0.103738	0.0299177	0.000434297
29	1.66416	14.4305	6.67149	0.0265406	0.30025	0.00953471	0.0289205	0.30025
1	0.504868	18.0608	5.20317	0.0410783	0.30025	0.231884	0.322613	0.30025
21	-0.666839	14.1458	4.70476	0.0503238	0.30025	0.0198322	0.0124657	0.30025
16	-0.673955	13.7281	4.1861	0.0627237	0.30025	0.0141114	0.00897532	0.30025
12	-0.472764	15.5743	3.71402	0.07734	0.30025	0.0537757	0.0391424	0.30025
17	-0.687022	14.6919	3.48161	0.0883416	0.30025	0.0305111	0.0191972	0.30025
27	-0.468933	14.8137	3.24672	0.09608	0.30025	0.0305111	0.0224383	0.30025
22	0.65041	14.6679	2.42726	0.149184	0.351868	0.0183066	0.0289205	0.351868
7	0.484265	14.8484	2.34205	0.151196	0.351868	0.0232647	0.0324109	0.351868
5	0.370451	16.0441	2.25332	0.158524	0.351868	0.0572082	0.0755423	0.351868
31	-0.449501	13.8304	2.21641	0.177846	0.351868	0.0144928	0.0107205	0.351868
20	-0.348065	14.795	1.9272	0.189664	0.351868	0.0297483	0.0231862	0.351868
9	-0.424555	14.274	1.85988	0.197046	0.351868	0.0202136	0.0154575	0.351868
n1	-0.663866	13.9288	1.40871	0.261723	0.411631	0.0167811	0.0107205	0.411631
25	-0.515393	13.6504	1.29265	0.279211	0.411631	0.0125858	0.00897532	0.411631
13	-0.357711	15.4966	1.2887	0.279909	0.411631	0.0488177	0.0393917	0.411631
23	0.400739	15.0258	0.920684	0.359112	0.478792	0.0286041	0.0366492	0.478792
11	0.303808	14.2304	0.88898	0.363882	0.478792	0.0152555	0.0189479	0.478792
24&26&30	-0.216918	14.4686	0.555055	0.470238	0.587798	0.0225019	0.0189479	0.587798
4	-0.120803	15.137	0.23924	0.63335	0.753989	0.0350877	0.0324109	0.753989
8	0.0929015	15.7506	0.176892	0.681304	0.774209	0.0507246	0.0550985	0.774209
2	0.151968	14.3328	0.121235	0.734657	0.79854	0.0179252	0.0199452	0.79854
18	-0.0270079	14.2133	0.00788262	0.94916	0.988708	0.0171625	0.0169534	0.988708
6	0.000433911	15.3716	1.96986e-06	0.998903	0.998903	0.0415713	0.0406382	0.998903

### Sheet: I7_U1
	logFC	abundance	F	PValue	FDR	I7	U1	p.adj
3	-3.10543	17.142	117.519	8.92983e-19	2.32176e-17	0.254515	0.0299177	2.32176e-17
23	4.00911	14.2028	94.1895	3.06935e-16	3.99015e-15	0.00217391	0.0366492	3.99015e-15
5	2.0454	15.4966	48.4266	3.15894e-10	2.73775e-09	0.0180602	0.0755423	2.73775e-09
22	2.1635	14.1399	37.0568	1.94557e-08	1.26462e-07	0.00635452	0.0289205	1.26462e-07
24&26&30	1.58331	13.6894	18.1182	4.55888e-05	0.000231012	0.00635452	0.0189479	0.000231012
29	2.52873	14.102	27.8712	5.59226e-05	0.000231012	0.00518395	0.0289205	0.000231012
14	-1.61549	13.82	17.4258	6.21957e-05	0.000231012	0.0185619	0.00623286	0.000231012
13	1.2411	14.7711	16.4333	9.74712e-05	0.000316781	0.0165552	0.0393917	0.000316781
27	-0.919972	15.0633	9.39592	0.00277076	0.00800441	0.0421405	0.0224383	0.00800441
9	-0.81542	14.471	6.3587	0.0131975	0.0343136	0.0274247	0.0154575	0.0343136
17	-0.750375	14.7109	5.80205	0.0177665	0.0419935	0.0309365	0.0191972	0.0419935
1	0.501711	18.0869	4.08303	0.045886	0.0994197	0.23194	0.322613	0.0994197
25	-0.734788	13.7172	3.92053	0.0503417	0.100683	0.0152174	0.00897532	0.100683
8	0.44281	15.5673	2.53049	0.114701	0.212613	0.0391304	0.0550985	0.212613
2	0.518959	14.0994	2.42224	0.122662	0.212613	0.0138796	0.0199452	0.212613
31	-0.536969	13.8242	2.23757	0.137721	0.223796	0.0157191	0.0107205	0.223796
18	-0.445124	14.3773	1.89514	0.17158	0.262417	0.0234114	0.0169534	0.262417
16	-0.405095	13.5249	1.13345	0.289507	0.418177	0.0122074	0.00897532	0.418177
11	0.29568	14.1487	0.797725	0.373836	0.511566	0.0157191	0.0189479	0.511566
21	0.303994	13.5962	0.673212	0.413811	0.537954	0.00986622	0.0124657	0.537954
6	-0.194052	15.4462	0.474354	0.492524	0.609792	0.0456522	0.0406382	0.609792
12	-0.105118	15.3471	0.137197	0.711837	0.841262	0.0423077	0.0391424	0.841262
7	-0.0655506	15.0559	0.0503255	0.822938	0.912561	0.0342809	0.0324109	0.912561
10	0.0873952	12.9053	0.0397478	0.842364	0.912561	0.00618729	0.00673149	0.912561
4	0.0257784	15.0281	0.00770128	0.930239	0.957825	0.0316054	0.0324109	0.957825
20	-0.0165649	14.5828	0.0028101	0.957825	0.957825	0.0229097	0.0231862	0.957825

### Sheet: U1_U7
	logFC	abundance	F	PValue	FDR	U1	U7	p.adj
3	1.77617	16.0314	34.0554	2.2006e-05	0.000594162	0.0299177	0.109387	0.000594162
29	-1.98625	14.2654	19.3383	0.000416083	0.00561712	0.0289205	0.007564	0.00561712
22	-1.12937	14.4444	12.291	0.00279891	0.0251902	0.0289205	0.0133825	0.0251902
4	-0.521343	14.8124	3.58573	0.0743757	0.420027	0.0324109	0.022692	0.420027
14	0.706912	13.2296	3.49599	0.0777828	0.420027	0.00623286	0.0104732	0.420027
17	0.539343	14.5757	2.50262	0.132557	0.527321	0.0191972	0.0267649	0.527321
8	-0.390025	15.5997	2.38039	0.140169	0.527321	0.0550985	0.0407292	0.527321
16	0.488852	13.5719	2.18845	0.156243	0.527321	0.00897532	0.0124127	0.527321
5	-0.310715	16.0656	1.61072	0.220469	0.60526	0.0755423	0.0583786	0.60526
18	0.447033	14.3759	1.59448	0.22417	0.60526	0.0169534	0.0242436	0.60526
31	0.374587	13.7325	1.13648	0.301686	0.740502	0.0107205	0.0141583	0.740502
6	-0.230516	15.2376	0.779691	0.388813	0.874829	0.0406382	0.0354926	0.874829
24&26&30	0.230905	14.4306	0.668697	0.424141	0.880908	0.0189479	0.0223041	0.880908
20	-0.217372	14.4794	0.469795	0.502559	0.921935	0.0231862	0.0195888	0.921935
25	0.229849	13.4356	0.326588	0.575346	0.921935	0.00897532	0.0110551	0.921935
11	-0.176447	14.2161	0.254607	0.620494	0.921935	0.0189479	0.0174554	0.921935
n1	0.202898	13.6354	0.223967	0.642209	0.921935	0.0107205	0.0128006	0.921935
27	0.0924226	14.5802	0.113306	0.740282	0.921935	0.0224383	0.0246315	0.921935
21	0.105468	13.8026	0.0994021	0.756154	0.921935	0.0124657	0.0137704	0.921935
9	0.0933389	14.0586	0.0769079	0.784963	0.921935	0.0154575	0.0168735	0.921935
2	0.0954067	14.3949	0.076071	0.786105	0.921935	0.0199452	0.0219162	0.921935
1	-0.0617785	18.2876	0.072897	0.790219	0.921935	0.322613	0.29713	0.921935
7	-0.0803881	14.9868	0.0702276	0.794274	0.921935	0.0324109	0.0306439	0.921935
13	0.0652514	15.3177	0.0537522	0.819497	0.921935	0.0393917	0.0407292	0.921935
23	-0.050592	15.1557	0.0305251	0.863421	0.932495	0.0366492	0.0329713	0.932495
12	0.0211908	15.3063	0.00622693	0.937969	0.967193	0.0391424	0.0399535	0.967193
10	0.0167455	12.9738	0.00173908	0.967193	0.967193	0.00673149	0.00659426	0.967193
